# Structure of bacterial communities in Japanese-style bathrooms: Comparative sequencing of bacteria in shower water and showerhead biofilms using a portable nanopore sequencer

**DOI:** 10.1101/2021.07.14.452346

**Authors:** So Fujiyoshi, Yukiko Nishiuchi, Fumito Maruyama

## Abstract

Showers are one of the main exposure routes to diverse microbes for end users in built environments. Bacteria in water are responsible for biofilm formation on surfaces, and the inside of a showerhead is a specific niche. Here, for the purpose of microbial characterization, source estimation and possibility of infection, the bacterial compositions of both shower water and showerhead biofilms in the same bathroom were determined and compared using a portable nanopore sequencer. The results suggest that specific bacteria in source water would primarily adhere to the surface of the showerhead where they subsequently form biofilms, and the community compositions within biofilms largely vary depending on environmental factors. The relative abundance of several pathogenic bacterial genera in both water and biofilm samples was low. We suggest that it is important to manage risk of infection in each household, and rapid on-site analysis of microbial communities will allow the realization.
