## Supplementary material for "Structure of bacterial communities in Japanese-style bathrooms: Comparative sequencing of bacteria in shower water and showerhead biofilms using a portable nanopore sequencer": SupTableS4

### Sheet: Sheet1
Supplymental Table S4. Difference of assigned potentially pathogenic bacterial species between bwa mem and BLASTn
bwa mem against RDP		BLASTn against GenBank
Name		Description	Scientific Name	Maximum Score	Total Score	Query Coverage	Expect value	Percent identity	Accession
Brucella;ceti;		Bosea thiooxidans strain DSM 9653 16S ribosomal RNA, partial sequence	Bosea thiooxidans	807	807	0.92	0	75.06	NR_041994.1
		Bosea minatitlanensis strain AMX51 16S ribosomal RNA, partial sequence	Bosea minatitlanensis	805	805	0.92	0	75	NR_028787.1
		Bosea vestrisii 34635 16S ribosomal RNA, partial sequence	Bosea vestrisii 34635	801	801	0.92	0	75.03	NR_028799.1
		Bosea eneae 34614 16S ribosomal RNA, partial sequence	Bosea eneae 34614	798	798	0.92	0	74.95	NR_028798.1
		Bosea thiooxidans strain BI-42 16S ribosomal RNA, partial sequence	Bosea thiooxidans	796	796	0.92	0	74.97	NR_114668.1
		Starkeya novella DSM 506 16S ribosomal RNA, partial sequence	Starkeya novella DSM 506	793	793	0.92	0	75.36	NR_074219.1
		Methylobacterium brachythecii strain 99b 16S ribosomal RNA, partial sequence	Methylobacterium brachythecii	791	791	0.92	0	75	NR_114329.1
		Ancylobacter oerskovii strain NS05 16S ribosomal RNA, partial sequence	Ancylobacter oerskovii	789	789	0.92	0	75.18	NR_042655.1
		Methylobacterium bullatum strain F3.2 16S ribosomal RNA, partial sequence	Methylobacterium bullatum	788	788	0.92	0	74.85	NR_108319.1
		Methylobacterium goesingense strain iEII3 16S ribosomal RNA, partial sequence	Methylobacterium goesingense	782	782	0.92	0	74.84	NR_115219.1
Brucella;pinnipedialis;		Rhizobium etli strain CFN 42 16S ribosomal RNA, complete sequence	Rhizobium etli	996	996	0.91	0	77.85	NR_074499.2
		Ochrobactrum lupini strain LUP21 16S ribosomal RNA, partial sequence	Ochrobactrum lupini	1026	1026	0.91	0	78.2	NR_042911.1
		Ochrobactrum anthropi ATCC 49188 16S ribosomal RNA, partial sequence	Ochrobactrum anthropi ATCC 49188	1021	1021	0.91	0	78.14	NR_074243.1
		Ochrobactrum cytisi strain ESC1 16S ribosomal RNA, partial sequence	Ochrobactrum cytisi	1021	1021	0.91	0	78.14	NR_043184.1
		Rhizobium pisi strain DSM 30132 16S ribosomal RNA, partial sequence	Rhizobium pisi	999	999	0.91	0	77.9	NR_115253.1
		Rhizobium lentis strain BLR27 16S ribosomal RNA, partial sequence	Rhizobium lentis	999	999	0.91	0	77.9	NR_137243.1
		Blastochloris viridis strain DSM 133 16S ribosomal RNA, partial sequence	Blastochloris viridis	996	996	0.91	0	77.93	NR_117911.1
		Beijerinckia indica subsp. indica ATCC 9039 16S ribosomal RNA, partial sequence	Beijerinckia indica subsp. indica ATCC 9039	995	995	0.91	0	77.87	NR_074269.1
		Prosthecomicrobium hirschii strain 16 16S ribosomal RNA, partial sequence	Prosthecomicrobium hirschii	991	991	0.91	0	77.76	NR_104906.1
		Rhizobium binae strain BLR195 16S ribosomal RNA, partial sequence	Rhizobium binae	990	990	0.91	0	77.77	NR_137242.1
Brucella;melitensis;		Ochrobactrum anthropi ATCC 49188 16S ribosomal RNA, partial sequence	Ochrobactrum anthropi ATCC 49188	571	571	0.92	6e-162	71.6	NR_074243.1
		Pleomorphomonas oryzae strain F-7 16S ribosomal RNA, partial sequence	Pleomorphomonas oryzae	563	563	0.92	3e-159	71.51	NR_041002.1
		Brucella microti strain CCM 4915 16S ribosomal RNA, complete sequence	Brucella microti	549	549	0.92	2e-155	71.25	NR_074336.2
		Brucella suis 1330 16S ribosomal RNA, complete sequence	Brucella suis 1330	549	549	0.92	2e-155	71.25	NR_103935.2
		Brucella canis strain ATCC 23365 16S ribosomal RNA, complete sequence	Brucella canis	549	549	0.92	2e-155	71.25	NR_074286.1
		Brucella ovis ATCC 25840 16S ribosomal RNA, partial sequence	Brucella ovis ATCC 25840	548	548	0.92	6e-155	71.22	NR_074146.1
		Tianweitania sediminis strain Z8 16S ribosomal RNA, partial sequence	Tianweitania sediminis	531	531	0.92	5e-150	71.03	NR_148593.1
Brucella;melitensis;		Sandarakinorhabdus cyanobacteriorum strain TH057 16S ribosomal RNA, partial sequence	Sandarakinorhabdus cyanobacteriorum	1297	1297	0.92	0	81.86	NR_159915.1
		Sphingomonas prati strain W18RD 16S ribosomal RNA, partial sequence	Sphingomonas prati	1261	1261	0.92	0	81.25	NR_152092.1
		Sphingomonas sanxanigenens strain NX02 16S ribosomal RNA, partial sequence	Sphingomonas sanxanigenens	1228	1228	0.92	0	80.86	NR_121736.1
		Sphingomonas sanxanigenens strain NX02 16S ribosomal RNA, partial sequence	Sphingomonas sanxanigenens	1228	1228	0.92	0	80.86	NR_043962.1
		Sphingobium fuliginis strain TKP 16S ribosomal RNA, partial sequence	Sphingobium fuliginis	1213	1213	0.92	0	80.48	NR_043537.1
		Sphingobium japonicum strain UT26S 16S ribosomal RNA, complete sequence	Sphingobium japonicum	1207	1207	0.92	0	80.56	NR_102886.2
		Sphingorhabdus lacus strain IMCC1753 16S ribosomal RNA, complete sequence	Sphingorhabdus lacus	1198	1198	0.92	0	80.44	NR_170395.1
		Sphingosinicella microcystinivorans strain Y2 16S ribosomal RNA, partial sequence	Sphingosinicella microcystinivorans	1262	1262	0.92	0	81.18	NR_040927.1
		Sphingomonas changbaiensis NBRC 104936 strain V2M44 16S ribosomal RNA, partial sequence	Sphingomonas changbaiensis NBRC 104936	1239	1239	0.92	0	81.02	NR_116415.1
		Sphingomonas glacialis strain C16y 16S ribosomal RNA, partial sequence	Sphingomonas glacialis	1223	1223	0.92	0	80.79	NR_117270.1
Brucella;melitensis;		Prosthecomicrobium hirschii strain 16 16S ribosomal RNA, partial sequence	Prosthecomicrobium hirschii	913	913	0.91	0	76.54	NR_104906.1
		Phreatobacter stygius strain YC6-17 16S ribosomal RNA, partial sequence	Phreatobacter stygius	985	985	0.9	0	77.59	NR_158009.1
		Bosea thiooxidans strain DSM 9653 16S ribosomal RNA, partial sequence	Bosea thiooxidans	983	983	0.9	0	77.73	NR_041994.1
		Bosea thiooxidans strain BI-42 16S ribosomal RNA, partial sequence	Bosea thiooxidans	983	983	0.9	0	77.73	NR_114668.1
		Bosea vestrisii 34635 16S ribosomal RNA, partial sequence	Bosea vestrisii 34635	978	978	0.9	0	77.67	NR_028799.1
		Bosea minatitlanensis strain AMX51 16S ribosomal RNA, partial sequence	Bosea minatitlanensis	978	978	0.9	0	77.73	NR_028787.1
		Bosea eneae 34614 16S ribosomal RNA, partial sequence	Bosea eneae 34614	974	974	0.9	0	77.6	NR_028798.1
		Bosea massiliensis 63287 16S ribosomal RNA, partial sequence	Bosea massiliensis 63287	958	958	0.9	0	77.35	NR_025118.1
		Alsobacter metallidurans strain SK200a-9 16S ribosomal RNA, partial sequence	Alsobacter metallidurans	954	954	0.9	0	77.23	NR_125447.1
		Beijerinckia derxii subsp. venezuelae strain DSM 2329 16S ribosomal RNA, partial sequence	Beijerinckia derxii subsp. venezuelae	940	940	0.9	0	76.82	NR_042182.1
Brucella;inopinata;		Sphingorhabdus buctiana strain T5 16S ribosomal RNA, partial sequence	Sphingorhabdus buctiana	725	725	0.92	0	74.13	NR_157686.1
		Sphingobium jiangsuense strain BA-3 16S ribosomal RNA, partial sequence	Sphingobium jiangsuense	721	721	0.92	0	74.17	NR_109021.1
		Sphingobium barthaii strain KK22 16S ribosomal RNA, partial sequence	Sphingobium barthaii	714	714	0.92	0	73.91	NR_137223.1
		Sphingobium fuliginis strain TKP 16S ribosomal RNA, partial sequence	Sphingobium fuliginis	714	714	0.92	0	73.91	NR_043537.1
		Sphingomonas alpina strain S8-3 16S ribosomal RNA, partial sequence	Sphingomonas alpina	711	711	0.92	0	74.02	NR_117230.1
		Sphingomonas glacialis strain C16y 16S ribosomal RNA, partial sequence	Sphingomonas glacialis	710	710	0.92	0	74.17	NR_117270.1
		Sphingobium hydrophobicum strain C1 16S ribosomal RNA, partial sequence	Sphingobium hydrophobicum	708	708	0.92	0	73.87	NR_152071.1
		Sphingobium limneticum strain 301 16S ribosomal RNA, partial sequence	Sphingobium limneticum	696	696	0.92	0	73.71	NR_109484.1
		Sphingomonas chloroacetimidivorans strain Y1 16S ribosomal RNA, partial sequence	Sphingomonas chloroacetimidivorans	691	691	0.92	0	73.74	NR_148321.1
		Sphingobium xanthum strain NL9 16S ribosomal RNA, partial sequence	Sphingobium xanthum	691	691	0.92	0	73.69	NR_133860.1
Corynebacterium;jeikeium;		Corynebacterium falsenii strain BL 8171 16S ribosomal RNA, complete sequence	Corynebacterium falsenii	1672	1672	0.93	0	86.26	NR_121720.2
		Corynebacterium tuscaniense strain ISS-5309 16S ribosomal RNA, partial sequence	Corynebacterium tuscaniense	1646	1646	0.93	0	85.87	NR_043093.1
		Corynebacterium accolens strain CNCTC Th1/57 16S ribosomal RNA, partial sequence	Corynebacterium accolens	1614	1614	0.93	0	85.35	NR_042139.1
		Corynebacterium macginleyi strain JCL-2 16S ribosomal RNA, partial sequence	Corynebacterium macginleyi	1600	1600	0.93	0	85.16	NR_042138.1
		Corynebacterium vitaeruminis DSM 20294 16S ribosomal RNA, partial sequence	Corynebacterium vitaeruminis DSM 20294	1599	1599	0.93	0	85.15	NR_121721.1
		Corynebacterium argentoratense strain DSM 44202 16S ribosomal RNA, complete sequence	Corynebacterium argentoratense	1597	1597	0.93	0	85.18	NR_121753.2
		Corynebacterium jeddahense strain JCB 16S ribosomal RNA, partial sequence	Corynebacterium jeddahense	1596	1596	0.93	0	85.31	NR_144695.2
		Corynebacterium tuberculostearicum strain Medalle X 16S ribosomal RNA, partial sequence	Corynebacterium tuberculostearicum	1592	1592	0.93	0	84.95	NR_028975.1
		Corynebacterium glyciniphilum AJ 3170 16S ribosomal RNA, partial sequence	Corynebacterium glyciniphilum AJ 3170	1578	1578	0.93	0	84.94	NR_121782.1
		Corynebacterium casei LMG S-19264 16S ribosomal RNA, complete sequence	Corynebacterium casei LMG S-19264	1567	1567	0.93	0	84.79	NR_121719.2
Mycobacterium;gordonae;		Mycobacterium alsense strain TB 1906 16S ribosomal RNA, complete sequence	Mycobacterium alsense	1655	1655	0.93	0	86.87	NR_147779.2
		Mycobacterium angelicum strain :DSM 45057 16S ribosomal RNA, partial sequence	Mycobacterium angelicum	1627	1627	0.93	0	86.41	NR_145908.1
		Mycobacterium persicum strain AFPC-000227 16S ribosomal RNA, partial sequence	Mycobacterium persicum	1620	1620	0.93	0	86.25	NR_156953.1
		Mycobacterium paraseoulense strain 31118 16S ribosomal RNA, partial sequence	Mycobacterium paraseoulense	1614	1614	0.93	0	86.2	NR_115815.1
		Mycobacterium seoulense strain 03-19 16S ribosomal RNA, partial sequence	Mycobacterium seoulense	1614	1614	0.93	0	86.2	NR_043904.1
		Mycobacterium avium subsp. avium ATCC 25291 16S ribosomal RNA, partial sequence	Mycobacterium avium subsp. avium ATCC 25291	1613	1613	0.93	0	86.15	NR_117219.1
		Mycobacterium malmoense strain ATCC 29571 16S ribosomal RNA, partial sequence	Mycobacterium malmoense	1608	1608	0.93	0	86.2	NR_117225.1
		Mycobacterium nebraskense strain ATCC BAA-837 16S ribosomal RNA, partial sequence	Mycobacterium nebraskense	1608	1608	0.93	0	86.13	NR_117224.1
		Mycobacterium chimaera strain CIP 107892 16S ribosomal RNA, partial sequence	Mycobacterium intracellulare subsp. chimaera	1607	1607	0.93	0	86.08	NR_117228.1
		Mycobacterium haemophilum DSM 44634 16S ribosomal RNA, partial sequence	Mycobacterium haemophilum DSM 44634	1604	1604	0.93	0	86.07	NR_104888.1
Mycobacterium;iranicum;		Mycolicibacterium sarraceniae strain JCM 30395 16S ribosomal RNA, partial sequence	Mycolicibacterium sarraceniae	245	245	0.35	9e-64	74.25	NR_152646.1
		Mycolicibacterium pyrenivorans strain 17A317A3 16S ribosomal RNA, partial sequence	Mycolicibacterium pyrenivorans	243	243	0.35	3e-63	74.11	NR_028970.1
		Mycolicibacterium monacense strain B9-21-178 16S ribosomal RNA, partial sequence	Mycolicibacterium monacense	242	242	0.35	3e-63	73.97	NR_041723.1
		Mycolicibacterium tusciae strain CIP 106367 16S ribosomal RNA, partial sequence	Mycolicibacterium tusciae	240	240	0.35	4e-62	73.92	NR_117885.1
		Mycolicibacterium gilvum strain SM 35 16S ribosomal RNA, partial sequence	Mycolicibacterium gilvum	238	238	0.35	1e-61	73.78	NR_037071.1
		Mycolicibacterium aromaticivorans strain JS19b1 16S ribosomal RNA, partial sequence	Mycolicibacterium aromaticivorans	238	238	0.35	1e-61	73.78	NR_043284.1
		Mycolicibacterium aichiense strain 49005 16S ribosomal RNA, partial sequence	Mycolicibacterium aichiense	237	237	0.35	1e-61	73.5	NR_029219.1
		Mycolicibacterium gilvum strain ATCC 43909 16S ribosomal RNA, partial sequence	Mycolicibacterium gilvum	236	236	0.35	5e-61	73.36	NR_118915.1
		Mycolicibacterium rhodesiae strain DSM 44223 16S ribosomal RNA, partial sequence	Mycolicibacterium rhodesiae	233	233	0.35	2e-60	73.6	NR_025529.1
		Hoyosella rhizosphaerae strain J12GA03 16S ribosomal RNA, partial sequence	Hoyosella rhizosphaerae	231	231	0.35	2e-59	73.55	NR_152654.1
Staphylococcus;aureus;		Staphylococcus aureus strain S33 R 16S ribosomal RNA, complete sequence	Staphylococcus aureus	1737	1737	0.91	0	87.98	NR_037007.2
		Staphylococcus aureus strain ATCC 12600 16S ribosomal RNA, complete sequence	Staphylococcus aureus	1737	1737	0.91	0	87.98	NR_118997.2
		Staphylococcus petrasii subsp. croceilyticus strain MCC10046 16S ribosomal RNA, partial sequence	Staphylococcus petrasii subsp. croceilyticus	1702	1702	0.91	0	87.44	NR_132590.1
		Staphylococcus devriesei strain KS-SP 60 16S ribosomal RNA, partial sequence	Staphylococcus devriesei	1669	1669	0.91	0	86.99	NR_116627.1
		Staphylococcus hominis strain DM 122 16S ribosomal RNA, partial sequence	Staphylococcus hominis	1664	1664	0.91	0	86.91	NR_036956.1
		Staphylococcus haemolyticus strain SM 131 16S ribosomal RNA, partial sequence	Staphylococcus haemolyticus	1660	1660	0.91	0	86.84	NR_036955.1
		Staphylococcus sciuri strain DSM 20345 16S ribosomal RNA, partial sequence	Staphylococcus sciuri	1656	1656	0.91	0	86.89	NR_025520.1
		Staphylococcus saprophyticus subsp. saprophyticus ATCC 15305 16S ribosomal RNA, complete sequence	Staphylococcus saprophyticus subsp. saprophyticus ATCC 15305 = NCTC 7292	1652	1652	0.91	0	86.75	NR_074999.2
		Staphylococcus edaphicus strain CCM 8730 16S ribosomal RNA, partial sequence	Staphylococcus edaphicus	1647	1647	0.91	0	86.69	NR_156818.1
		Staphylococcus succinus subsp. casei strain SB72 16S ribosomal RNA, partial sequence	Staphylococcus succinus subsp. casei	1647	1647	0.91	0	86.69	NR_037053.1
Staphylococcus;aureus;		Staphylococcus aureus strain S33 R 16S ribosomal RNA, complete sequence	Staphylococcus aureus	1718	1718	0.94	0	87.14	NR_037007.2
		Staphylococcus aureus strain ATCC 12600 16S ribosomal RNA, complete sequence	Staphylococcus aureus	1701	1701	0.94	0	86.88	NR_118997.2
		Staphylococcus petrasii subsp. croceilyticus strain MCC10046 16S ribosomal RNA, partial sequence	Staphylococcus petrasii subsp. croceilyticus	1627	1627	0.94	0	85.8	NR_132590.1
		Staphylococcus saprophyticus subsp. saprophyticus ATCC 15305 16S ribosomal RNA, complete sequence	Staphylococcus saprophyticus subsp. saprophyticus ATCC 15305 = NCTC 7292	1586	1586	0.94	0	85.24	NR_074999.2
		Staphylococcus succinus subsp. succinus strain AMG-D1 16S ribosomal RNA, partial sequence	Staphylococcus succinus subsp. succinus	1586	1586	0.94	0	85.24	NR_028667.1
		Staphylococcus pseudolugdunensis strain B006 16S ribosomal RNA, complete sequence	Staphylococcus pseudolugdunensis	1567	1567	0.94	0	84.93	NR_115938.2
		Macrococcus caseolyticus subsp. hominis strain CCM 7927 16S ribosomal RNA, complete sequence	Macrococcus caseolyticus subsp. hominis	1452	1452	0.94	0	83.34	NR_159094.1
		Macrococcus goetzii strain CCM 4927 16S ribosomal RNA, complete sequence	Macrococcus goetzii	1436	1436	0.94	0	83.14	NR_159096.1
		Macrococcus epidermidis strain CCM 7099 16S ribosomal RNA, complete sequence	Macrococcus epidermidis	1436	1436	0.94	0	83.14	NR_159095.1
		Macrococcus bohemicus strain CCM 7100 16S ribosomal RNA, complete sequence	Macrococcus bohemicus	1432	1432	0.94	0	83.08	NR_159093.1
Staphylococcus;aureus;		Staphylococcus aureus strain ATCC 12600 16S ribosomal RNA, complete sequence	Staphylococcus aureus	1317	1317	0.91	0	81.86	NR_118997.2
		Staphylococcus aureus strain S33 R 16S ribosomal RNA, complete sequence	Staphylococcus aureus	1316	1316	0.91	0	81.87	NR_037007.2
		Staphylococcus saccharolyticus strain JCM 1768 16S ribosomal RNA, partial sequence	Staphylococcus saccharolyticus	1305	1305	0.91	0	81.73	NR_113405.1
		Staphylococcus devriesei strain KS-SP 60 16S ribosomal RNA, partial sequence	Staphylococcus devriesei	1304	1304	0.91	0	81.73	NR_116627.1
		Staphylococcus saprophyticus subsp. saprophyticus ATCC 15305 16S ribosomal RNA, complete sequence	Staphylococcus saprophyticus subsp. saprophyticus ATCC 15305 = NCTC 7292	1300	1300	0.91	0	81.57	NR_074999.2
		Staphylococcus hominis strain DM 122 16S ribosomal RNA, partial sequence	Staphylococcus hominis	1297	1297	0.91	0	81.71	NR_036956.1
		Staphylococcus edaphicus strain CCM 8730 16S ribosomal RNA, partial sequence	Staphylococcus edaphicus	1296	1296	0.91	0	81.51	NR_156818.1
		Staphylococcus succinus subsp. succinus strain AMG-D1 16S ribosomal RNA, partial sequence	Staphylococcus succinus subsp. succinus	1294	1294	0.91	0	81.47	NR_028667.1
		Staphylococcus petrasii subsp. croceilyticus strain MCC10046 16S ribosomal RNA, partial sequence	Staphylococcus petrasii subsp. croceilyticus	1284	1284	0.91	0	81.41	NR_132590.1
		Staphylococcus haemolyticus strain SM 131 16S ribosomal RNA, partial sequence	Staphylococcus haemolyticus	1265	1265	0.91	0	81.12	NR_036955.1
Vibrio;parahaemolyticus;		Vibrio parahaemolyticus strain ATCC 17802 16S ribosomal RNA, partial sequence	Vibrio parahaemolyticus	1773	1773	0.93	0	87.86	NR_041838.1
		Vibrio parahaemolyticus strain ATCC 17802 16S ribosomal RNA, partial sequence	Vibrio parahaemolyticus	1769	1769	0.93	0	87.79	NR_114631.1
		Vibrio parahaemolyticus strain ATCC 17802 16S ribosomal RNA, partial sequence	Vibrio parahaemolyticus	1769	1769	0.93	0	87.79	NR_114630.1
		Vibrio parahaemolyticus strain ATCC 17802 16S ribosomal RNA, partial sequence	Vibrio parahaemolyticus	1755	1755	0.93	0	87.6	NR_114632.1
		Vibrio aestuarianus subsp. francensis strain 02/041 16S ribosomal RNA, partial sequence	Vibrio aestuarianus subsp. francensis	1634	1634	0.93	0	85.82	NR_114937.1
		Vibrio alginolyticus strain NBRC 15630 16S ribosomal RNA, partial sequence	Vibrio alginolyticus	1806	1806	0.93	0	88.42	NR_122050.1
		Vibrio alginolyticus strain NBRC 15630 16S ribosomal RNA, partial sequence	Vibrio alginolyticus	1788	1788	0.93	0	88.16	NR_121709.1
		Vibrio alginolyticus strain NBRC 15630 16S ribosomal RNA, partial sequence	Vibrio alginolyticus	1770	1770	0.93	0	87.84	NR_122059.1
		Vibrio alginolyticus strain NBRC 15630 16S ribosomal RNA, partial sequence	Vibrio alginolyticus	1761	1761	0.93	0	87.77	NR_122060.1
		Vibrio pelagius strain CECT 4202 16S ribosomal RNA, partial sequence	Vibrio pelagius	1682	1682	0.93	0	86.75	NR_042043.1
