## Supplementary material for "Structure of bacterial communities in Japanese-style bathrooms: Comparative sequencing of bacteria in shower water and showerhead biofilms using a portable nanopore sequencer": SupTableS1

### Sheet: Sheet1
TableS1. Comparisons of species richness and community diversity estimations of the bacterial communities in each sample
No	Sample name	Type	Water volume of filteration [L]	Region	Number of raw reads	Number of reads after filtration	OTU (with ≥ 2 counts)	Good's coverage [%]	Shannon	Chao1
1	425SH	Biofilm	-	Kinki	29519	25349	840	99.444	4.28444	440.667
2	425W	Water	2		29309	24850	539	99.5919	3.84487	357.053
3	858SH	Biofilm	-	Kinki	25328	22805	130	99.7269	2.07382	118.273
4	858W	Water	2		60557	49416	580	99.6708	3.95835	385.783
5	513OSH	Biofilm	-	Kinki	30686	27421	114	99.9652	2.41667	56.625
6	513OW	Water	2		20379	18396	153	99.8037	2.72516	104.769
7	94OSH	Biofilm	-	Kinki	32421	29413	88	99.915	1.02488	56.6667
8	94OW	Water	2		61237	50666	277	99.7769	2.70211	191.789
9	67OSH	Biofilm	-	Kinki	9652	8263	181	99.1779	3.47219	273.5
10	67OW	Water	2		11291	9466	159	99.3338	3.03391	171.875
11	710OSH	Biofilm	-	Kinki	61334	48,565	523	99.8811	2.59223	176.25
12	710OW	Water	2		59491	44,235	614	99.7294	4.15597	307.583
13	712KSH	Biofilm	-	Kinki	21256	16,154	253	99.6091	3.65676	218.161
14	712KW	Water	2		53276	40,579	495	99.8433	3.91356	310.8
15	820ItSH	Biofilm	-	Kinki	111777	85,526	1034	99.8514	3.05544	265.833
16	820ItW	Water	2		54318	42,874	689	99.8961	4.18276	347.783
17	852SH	Biofilm	-	Kanto	40256	36091	240	99.7887	2.38827	190.75
18	852W	Water	1		35735	29511	462	99.2924	3.83026	310.417
19	513SSH	Biofilm	-	Kanto	30405	27649	87	99.8052	1.72509	87.3
20	513SW	Water	2		47973	41290	341	99.7859	3.36372	254.2
21	517ISH	Biofilm	-	Kanto	17448	15292	198	99.5919	3.56731	203.5
22	517IW	Water	2		7931	5115	218	97.7128	3.32378	230.278
23	531HMSH	Biofilm	-	Kanto	14611	12949	125	99.7072	3.04017	138.769
24	531HMW	Water	2		6885	5853	175	98.6104	3.47094	221.125
25	614KSH	Biofilm	-	Kanto	11598	9564	207	99.0937	3.28249	255
26	614KW	Water	2		12876	11372	231	99.3399	3.16532	242
27	612YSH	Biofilm	-	Kanto	34275	29,548	137	99.8632	2.75281	68.2727
28	612YW	Water	2		58379	49,518	489	99.851	3.75752	326.935
29	917MSH	Biofilm	-	Tohoku	10072	6358	121	99.2581	3.38694	91.1111
30	917MW	Water	2		75502	52867	592	99.8211	3.88176	271
31	0022SH	Biofilm	-	Tohoku	9096	7709	190	99.4188	3.54319	147.04
32	0022W	Water	2		48641	44290	385	99.8675	3.6127	252.216
