## Supplementary material for "Structure of bacterial communities in Japanese-style bathrooms: Comparative sequencing of bacteria in shower water and showerhead biofilms using a portable nanopore sequencer": SupTableS2

### Sheet: Sheet1
Supplementary Table S2. Genera on the National Institute of Infectious Diseases (NIID) in Japan list of Bio Safety Level (BSL) 2 and 3
Genus	National Institute of Infectious Diseases BSL[2010-06]
Acinetobacter	BSL2
Actinobacillus	BSL2
Actinomadura	BSL2
Actinomyces	BSL2
Aeromonas	BSL2
Aggregatibacter	BSL2
Arcanobacterium	BSL2
Bacillus	BSL3
Bacteroides	BSL2
Bartonella	BSL2
Bordetella	BSL2
Borrelia	BSL2
Branhamella	BSL2
Brucella	BSL3
Burkholderia	BSL2
Campylobacter	BSL2
Chlamydia	BSL2
Chlamydophila	BSL2
Chryseobacterium	BSL2
Citrobacter	BSL2
Clostridioides	BSL2
Clostridium	BSL2
Corynebacterium	BSL2
Coxiella	BSL3
Ehrlichia	BSL2
Elizabethkingia	BSL2
Enterobacter	BSL2
Enterococcus	BSL2
Erysipelothrix	BSL2
Escherichia	BSL2
Filobacterium	BSL2
Fluoribacter	BSL2
Francisella	BSL2
Fusobacterium	BSL2
Haemophilus	BSL2
Hathewaya	BSL2
Helicobacter	BSL2
Klebsiella	BSL2
Legionella	BSL2
Leptospira	BSL2
Listeria	BSL2
Mesomycoplasma	BSL2
Metamycoplasma	BSL2
Moraxella	BSL2
Mycobacterium	BSL2
Mycoplasma	BSL2
Mycoplasmoides	BSL2
Mycoplasmopsis	BSL2
Neisseria	BSL2
Neorickettsia	BSL2
Nocardia	BSL2
Orientia	BSL3
Paeniclostridium	BSL2
Pasteurella	BSL2
Plesiomonas	BSL2
Proteus	BSL2
Pseudomonas	BSL2
Rhodococcus	BSL2
Rickettsia	BSL3
Rodentibacter	BSL2
Salmonella	BSL2
Serratia	BSL2
Shigella	BSL2
Simkania	BSL2
Staphylococcus	BSL2
Streptobacillus	BSL2
Streptococcus	BSL2
Tatlockia	BSL2
Treponema	BSL2
Trueperella	BSL2
Ureaplasma	BSL2
Vibrio	BSL2
Yersinia	BSL2
https://www.nite.go.jp/nbrc/mrinda/list/#agree
