## Supplementary material for "Structure of bacterial communities in Japanese-style bathrooms: Comparative sequencing of bacteria in shower water and showerhead biofilms using a portable nanopore sequencer": SupTableS3

### Sheet: Sheet1
Supplymental Table S3. Potentially pathogenic bacterial species detected in bathroom
Group	Genus	Species	Relative abundance	BSL 2 or 3
Biofilm	Acinetobacter	haemolyticus	0.0002	−
	Brucella	ceti	0.0002	BSL3
	Brucella	pinnipedialis	0.0002	BSL3
	Corynebacterium	falsenii	0.0042	−
	Corynebacterium	tuberculostearicum	0.0041	−
	Corynebacterium	lipophiloflavum	0.0034	−
	Corynebacterium	accolens	0.0033	−
	Corynebacterium	jeikeium	0.0023	BSL2
	Corynebacterium	imitans	0.0003	−
	Corynebacterium	mycetoides	0.0003	−
	Haemophilus	parainfluenzae	0.0003	−
	Moraxella	osloensis	0.0427	−
	Mycobacterium	iranicum	0.0006	BSL2
	Mycobacterium	sherrisii	0.0005	−
	Staphylococcus	pasteuri	0.0046	−
	Staphylococcus	saccharolyticus	0.0036	−
	Staphylococcus	hominis	0.0025	−
	Staphylococcus	caprae	0.0022	−
	Staphylococcus	capitis	0.002	−
	Staphylococcus	argenteus	0.0015	−
	Staphylococcus	epidermidis	0.0015	−
	Staphylococcus	devriesei	0.0007	−
	Staphylococcus	saprophyticus	0.0005	−
	Staphylococcus	petrasii	0.0003	−
	Streptococcus	salivarius	0.0041	−
	Streptococcus	mitis	0.0006	−
	Vibrio	parahaemolyticus	0.0015	BSL2
Water	Acinetobacter	junii	0.0008	−
	Brucella	melitensis	0.001	BSL3
	Brucella	ceti	0.0008	BSL3
	Brucella	pinnipedialis	0.0008	BSL3
	Brucella	inopinata	0.0002	BSL3
	Corynebacterium	lipophiloflavum	0.0018	−
	Corynebacterium	tuberculostearicum	0.0004	−
	Corynebacterium	accolens	0.0002	−
	Moraxella	osloensis	0.0316	−
	Mycobacterium	sherrisii	0.0047	−
	Mycobacterium	iranicum	0.0009	BSL2
	Mycobacterium	gordonae	0.0004	BSL2
	Mycobacterium	mucogenicum	0.0002	−
	Mycobacterium	phocaicum	0.0002	−
	Staphylococcus	pasteuri	0.0064	−
	Staphylococcus	saccharolyticus	0.0055	−
	Staphylococcus	caprae	0.0041	−
	Staphylococcus	argenteus	0.0031	−
	Staphylococcus	epidermidis	0.003	−
	Staphylococcus	hominis	0.002	−
	Staphylococcus	capitis	0.0019	−
	Staphylococcus	devriesei	0.001	−
	Staphylococcus	saprophyticus	0.0008	−
	Staphylococcus	petrasii	0.0007	−
	Staphylococcus	aureus	0.0002	BSL2
	Streptococcus	dentisani	0.0002	−
	Streptococcus	mitis	0.0002	−
	Streptococcus	salivarius	0.0002	−
−: Not BSL2, 3, or 4
